# Differential Analysis of Gene Spatial Organisation with Minkowski Functionals and Tensors

**DOI:** 10.64898/2026.05.12.724373

**Authors:** Philippe Baratta, Paul Villoutreix, Anaïs Baudot

## Abstract

Spatial transcriptomics measures gene expression together with transcript coordinates in tissues. To date, comparing spatial gene expression patterns within and across samples remains challenging. We present here `minkiPy`, a geometric framework that computes, for each gene, a compact profile of morphological and topological descriptors based on Minkowski functionals and tensors. These profiles are defined in a shared feature space, enabling direct comparison of spatial organisation across genes, samples, and conditions, and the ranking of genes by the magnitude of their spatial reorganisation. We applied `minkiPy` to a MERFISH dataset of control and facioscapulohumeral muscular dystrophy myoblast cultures and to a Visium HD dataset of colorectal cancer and normal adjacent tissues, illustrating its utility across tissue types and spatial transcriptomics platforms. `minkiPy` is an open-source Python library available at https://github.com/BAUDOTlab/minkiPy.
