## Supplementary material for "Differential Analysis of Gene Spatial Organisation with Minkowski Functionals and Tensors": DEL5_avg_vs_Control_avg.csv

rank	gene	same_gene_distance	distance_kind	pct_gain	log2FC	normalized_density_DEL5_avg	normalized_density_Control_avg	is_GOI	kept_by_log2fc_range	W2_same_gene
1	PRAMEF19	29.919328689575195	wasserstein	3.720600304131459	0.05270246112183655	0.0005476908991113305	0.0005280444747768342	True	True	29.919328689575195
2	KDM4E	27.425155639648438	wasserstein	43.44912739081225	0.5205391909351736	0.0005213929107412696	0.0003634688619058579	True	True	27.425155639648438
3	PRAMEF20	26.547321319580078	wasserstein	71.80336337449178	0.7807582782412471	0.0005219037411734462	0.00030377969960682094	True	True	26.547321319580078
4	DUXB	26.49247169494629	wasserstein	5.954742248016868	0.08344816007891491	0.0004116636118851602	0.00038852778379805386	True	True	26.49247169494629
5	TAF11L11	26.301664352416992	wasserstein	-17.33482404017124	-0.27464839553817894	0.0004500023787841201	0.0005443675327114761	True	True	26.301664352416992
6	ZSCAN4	24.4658260345459	wasserstein	585.3398532758707	2.776819581071445	0.00313836382701993	0.00045792810851708055	True	True	24.4658260345459
7	SLC34A2	24.285654067993164	wasserstein	298.46685487854825	1.9944597222904878	0.003603975987061858	0.0009044606704264879	True	True	24.285654067993164
8	ZNF296	22.85566520690918	wasserstein	-5.063991007855562	-0.0749726930927477	0.0007125184638425708	0.0007505249814130366	True	True	22.85566520690918
9	KLF17	22.615234375	wasserstein	14.630399794863887	0.1969896950079331	0.0010679112747311592	0.0009316126233898103	True	True	22.615234375
10	PRAMEF12	21.83082389831543	wasserstein	365.1202834355928	2.217603853050524	0.001959749963134527	0.0004213426145724952	True	True	21.83082389831543
11	VMO1	21.68304443359375	wasserstein	16.06423922716749	0.21492352888222677	0.000821532856207341	0.0007078259950503707	True	True	21.68304443359375
12	CCNA1	21.597864151000977	wasserstein	557.2565233386445	2.7164565547717747	0.0077349115163087845	0.0011768481926992536	True	True	21.597864151000977
13	LEUTX	20.493934631347656	wasserstein	70.7177650610958	0.7716131941033191	0.0028290911577641964	0.0016571744345128536	True	True	20.493934631347656
14	H3.Y	19.85787582397461	wasserstein	537.7682855574725	2.6730323540934764	0.0019063835497945547	0.00029891476151533425	True	True	19.85787582397461
15	KHDC1L	19.52252197265625	wasserstein	591.4084446133021	2.7895382222972187	0.004336698912084103	0.000627226778306067	True	True	19.52252197265625
16	ZNF280A	17.83898162841797	wasserstein	26.22315853193796	0.335976629439376	0.0005879267118871212	0.000465783552499488	True	True	17.83898162841797
17	BMP4	17.164987564086914	wasserstein	42.588626285257874	0.5118589079397963	0.0011904361890628934	0.0008348745759576559	False	True	17.164987564086914
18	DUXA	15.970268249511719	wasserstein	-6.193628117507158	-0.09224217230554431	0.0005967377801425755	0.0006361377891153097	True	True	15.970268249511719
19	RFPL2	15.231206893920898	wasserstein	-60.943271555350094	-1.3563569831241749	0.00023998200776986778	0.000614444725215435	True	True	15.231206893920898
20	RFPL1	15.101237297058105	wasserstein	-34.58969846295095	-0.6124102279504632	0.0002829880977515131	0.0004326353664509952	True	True	15.101237297058105
21	SLC38A1	14.636765480041504	wasserstein	-26.10039376560075	-0.4363614176418186	0.00422245915979147	0.005713777616620064	True	True	14.636765480041504
22	PTAR1	13.848276138305664	wasserstein	-26.231922937256517	-0.43893146555423473	0.0009360274998471141	0.0012688788119703531	False	True	13.848276138305664
23	PNRC2	12.97331714630127	wasserstein	-15.176373594064344	-0.23746193204479976	0.004896838683634996	0.005772965494543314	False	True	12.97331714630127
24	RPN2	12.809240341186523	wasserstein	-34.58090857754997	-0.6122163722564674	0.01236446388065815	0.018900390714406967	False	True	12.809240341186523
25	NCOA3	12.65587329864502	wasserstein	-42.23189465003828	-0.7916549160191778	0.002770818304270506	0.004796450026333332	False	True	12.65587329864502
26	CDK1	12.648869514465332	wasserstein	-35.67294228637569	-0.6365023923314592	0.001054930966347456	0.0016399490414187312	False	True	12.648869514465332
27	IFITM1	12.600319862365723	wasserstein	-49.73593589463883	-0.9924007679811215	0.000413306406699121	0.0008222701726481318	False	True	12.600319862365723
28	RBP7	12.339410781860352	wasserstein	-79.19937393608959	-2.2653011401118373	0.0003736560174729675	0.0017963690916076303	True	True	12.339410781860352
29	ZNF705G	11.704785346984863	wasserstein	-26.59694522079182	-0.44608798939960514	0.00031132937874644995	0.0004241368151269853	True	True	11.704785346984863
30	RBBP6	11.678121566772461	wasserstein	-35.64063231219163	-0.6357779426363195	0.0028254645876586437	0.004390137270092964	False	True	11.678121566772461
31	IFIT3	11.657146453857422	wasserstein	-63.497731043167555	-1.453941950188944	0.0009627964464016259	0.0026376345194876194	False	True	11.657146453857422
32	CCNL1	11.343483924865723	wasserstein	-38.24947137558325	-0.6954766076114315	0.004443030804395676	0.007195129990577698	False	True	11.343483924865723
33	DNMT3B	11.195517539978027	wasserstein	-40.386065437942456	-0.7462784985664658	0.0005997243570163846	0.0010060137137770653	False	True	11.195517539978027
34	RFPL4B	10.993501663208008	wasserstein	30.525609094422574	0.38433289082330124	0.002476549008861184	0.0018973663682118058	True	True	10.993501663208008
35	LOXL3	10.442813873291016	wasserstein	-36.51150620128964	-0.6554329424228931	0.0008261933689936996	0.001301327720284462	False	True	10.442813873291016
36	SMPX	10.070507049560547	wasserstein	16.828245618811252	0.2243891173551989	0.0030474301893264055	0.0026084703858941793	False	True	10.070507049560547
37	TTN	9.822351455688477	wasserstein	-46.027083063016306	-0.8896924357105754	0.007438110187649727	0.013781189918518066	False	True	9.822351455688477
38	IFITM2	9.585708618164062	wasserstein	-26.28166542389147	-0.43990461638696454	0.003047612961381674	0.004134131595492363	False	True	9.585708618164062
39	DNMT1	9.364922523498535	wasserstein	-21.659525977822135	-0.35217023702005873	0.0031325265299528837	0.0039986055344343185	False	True	9.364922523498535
40	SERPINE2	9.209283828735352	wasserstein	34.15239839793821	0.4238728474669022	0.005255976691842079	0.003917914815247059	False	True	9.209283828735352
41	NOG	9.204626083374023	wasserstein	-62.50563526576271	-1.4152543143441623	0.0021211651619523764	0.0056572905741631985	False	True	9.204626083374023
42	SOX9	8.694669723510742	wasserstein	-51.12739093861557	-1.0329019697098978	0.0021294844336807728	0.00435721455141902	False	True	8.694669723510742
43	GDF15	8.570928573608398	wasserstein	-26.11904608727313	-0.43672560105021563	0.005967915989458561	0.008077746257185936	False	True	8.570928573608398
44	MFAP4	8.549296379089355	wasserstein	-17.401723649900685	-0.27581641852277416	0.0006695652846246958	0.0008106286404654384	False	True	8.549296379089355
45	PDGFA	8.462149620056152	wasserstein	-3.1628454796947905	-0.04636740732531289	0.015464326366782188	0.0159694142639637	False	True	8.462149620056152
46	CCNB1	8.355709075927734	wasserstein	-33.100414900653576	-0.5799308311231683	0.0020205199252814054	0.003020227886736393	False	True	8.355709075927734
47	ANKLE2	8.301152229309082	wasserstein	-26.91924889746038	-0.4524366332066324	0.009168252348899841	0.012545372359454632	False	True	8.301152229309082
48	BAK1	8.214106559753418	wasserstein	-33.18704922758675	-0.5818003182999875	0.0027758022770285606	0.004154587164521217	False	True	8.214106559753418
49	MYDGF	8.028095245361328	wasserstein	-35.2905874921036	-0.6279525156606137	0.007040522061288357	0.010880213230848312	False	True	8.028095245361328
50	PRR15	7.9735636711120605	wasserstein	-38.00178890780579	-0.6897015045379197	0.00026902765966951847	0.0004339281003922224	False	True	7.9735636711120605
51	CXCL1	7.930875778198242	wasserstein	-33.147201081786264	-0.580940130498294	0.00028745527379214764	0.00042998240678571165	False	True	7.930875778198242
52	SMCHD1	7.875532150268555	wasserstein	-16.994858418774065	-0.2687273908474465	0.003932299092411995	0.004737416282296181	False	True	7.875532150268555
53	BEX1	7.8491644859313965	wasserstein	-49.13883657089792	-0.9753636293452781	0.000344943895470351	0.0006782068521715701	False	True	7.8491644859313965
54	HSPA5	7.788271903991699	wasserstein	-46.6459183754408	-0.9063294524050117	0.021549852564930916	0.0403902605175972	False	True	7.788271903991699
55	ADAM19	7.754363059997559	wasserstein	-22.280874135523	-0.363658420359841	0.00961038563400507	0.012365534901618958	False	True	7.754363059997559
56	LAMB1	7.707292079925537	wasserstein	-65.14500792042477	-1.5205627949872407	0.00821815524250269	0.023578129708766937	False	True	7.707292079925537
57	MYMX	7.59915018081665	wasserstein	-75.54075174351496	-2.0315480306553946	0.004536645021289587	0.018547769635915756	False	True	7.59915018081665
58	IGFBP3	7.187760829925537	wasserstein	-15.581722210075897	-0.24437269757971697	0.022151336073875427	0.026239976286888123	False	True	7.187760829925537
59	MSC	7.011239051818848	wasserstein	-1.0773168283485552	-0.015626723069897246	0.004177036229521036	0.004222526215016842	False	True	7.011239051818848
60	SLC14A1	6.933620929718018	wasserstein	73.60746469147955	0.7958289795515658	0.0005642460891976953	0.00032501257373951375	False	True	6.933620929718018
61	HYOU1	6.843891620635986	wasserstein	-43.3497112706956	-0.8198447857723777	0.008650286123156548	0.015269624069333076	False	True	6.843891620635986
62	HOXA11	6.793529987335205	wasserstein	-19.664573381334947	-0.3158917615986622	0.0020261541940271854	0.0025221179239451885	False	True	6.793529987335205
63	PTX3	6.7315354347229	wasserstein	-18.952490116311463	-0.30316023379273166	0.0010600583627820015	0.0013079468626528978	False	True	6.7315354347229
64	COL5A1	6.684085369110107	wasserstein	-29.344253604495698	-0.5011211958956713	0.027457047253847122	0.03886031731963158	False	True	6.684085369110107
65	DBET	6.664583206176758	wasserstein	-50.82719797478206	-1.0240675268505872	0.0006613776204176247	0.0013450069818645716	False	True	6.664583206176758
66	SLC9A3R2	6.60664176940918	wasserstein	-82.68375806524072	-2.5298022311965025	0.0009943607728928328	0.005742358975112438	False	True	6.60664176940918
67	FAS	6.5355916023254395	wasserstein	-17.48408383027465	-0.27725567280204766	0.001978539628908038	0.0023977672681212425	False	True	6.5355916023254395
68	COL18A1	6.463184356689453	wasserstein	-71.74682098058798	-1.8235148872622775	0.0028548287227749825	0.010104451328516006	False	True	6.463184356689453
69	ADAM15	6.269314289093018	wasserstein	-33.992883229367884	-0.5993065129454257	0.0019151940941810608	0.0029014963656663895	False	True	6.269314289093018
70	LOXL2	6.268890380859375	wasserstein	-57.39063645635939	-1.23075759247552	0.002950493013486266	0.006924517918378115	False	True	6.268890380859375
71	COL6A1	6.232503414154053	wasserstein	-55.56940347541063	-1.1703745837663173	0.020583484321832657	0.04632727429270744	False	True	6.232503414154053
72	HSPB8	6.129909992218018	wasserstein	-85.2651934064617	-2.762699970621377	0.005138577427715063	0.034873735159635544	False	True	6.129909992218018
73	BGN	6.102132320404053	wasserstein	-52.387189568359176	-1.0705783049445294	0.0008691708790138364	0.0018254979513585567	False	True	6.102132320404053
74	LAMC1	6.097601890563965	wasserstein	-44.35246018221019	-0.8456101875357688	0.016717810183763504	0.030042316764593124	False	True	6.097601890563965
75	MMP19	6.089375019073486	wasserstein	-8.369995824855069	-0.12610800975323982	0.0021338642109185457	0.0023287832736968994	False	True	6.089375019073486
76	HSPA6	6.077964782714844	wasserstein	-39.477384801029984	-0.724453764856889	0.0003035055415239185	0.0005014745984226465	False	True	6.077964782714844
77	ITGA11	6.064708709716797	wasserstein	114.63409985169173	1.1018793014741914	0.02894454076886177	0.013485527597367764	False	True	6.064708709716797
78	COL6A2	6.050443172454834	wasserstein	-24.92966131007929	-0.4136851029500756	0.027303421869874	0.036370452493429184	False	True	6.050443172454834
79	MYL2	6.036687850952148	wasserstein	93.41618136277381	0.9517084950985047	0.0007232120260596275	0.00037391495425254107	False	True	6.036687850952148
80	PRR32	6.032604694366455	wasserstein	-21.11360689276454	-0.34215161924060233	0.0008196199778467417	0.0010389877716079354	False	True	6.032604694366455
81	ACTN2	6.020907402038574	wasserstein	-78.32666753693508	-2.206007097356908	0.007378732785582542	0.03404521569609642	False	True	6.020907402038574
82	MMP14	5.959423542022705	wasserstein	-22.090849742069548	-0.3601353152856306	0.026718873530626297	0.03429491072893143	False	True	5.959423542022705
83	COL5A3	5.866892337799072	wasserstein	-66.13721424449778	-1.5622274316800613	0.002652368973940611	0.007832695730030537	False	True	5.866892337799072
84	BAX	5.866644859313965	wasserstein	-48.30269239173866	-0.9518389477594639	0.009148147888481617	0.017695598304271698	False	True	5.866644859313965
85	TWIST1	5.8079094886779785	wasserstein	-63.401318301212314	-1.4501364113110828	0.0013762301532551646	0.0037603271193802357	False	True	5.8079094886779785
86	COL4A2	5.806339263916016	wasserstein	-1.1825924888253845	-0.017162887914586592	0.010061359964311123	0.010181768797338009	False	True	5.806339263916016
87	WIPI1	5.786602973937988	wasserstein	-17.752323909415637	-0.28195317876843573	0.0038315472193062305	0.004658547695726156	False	True	5.786602973937988
88	KLHL41	5.734833240509033	wasserstein	-27.823192778219923	-0.4703927685865415	0.033595554530620575	0.04654619097709656	False	True	5.734833240509033
89	MYH3	5.656196594238281	wasserstein	24.616330562702647	0.31749314121650685	0.1284429132938385	0.1030706912279129	False	True	5.656196594238281
90	COL8A1	5.599632263183594	wasserstein	-24.89281131807733	-0.4129770968076005	0.005262147635221481	0.007006183732300997	False	True	5.599632263183594
91	SOX4	5.5744524002075195	wasserstein	-63.146030731303924	-1.4401080848400927	0.002704907674342394	0.007339528761804104	False	True	5.5744524002075195
92	COL5A2	5.570112705230713	wasserstein	-23.66399566370864	-0.3895644214839985	0.021678108721971512	0.02839827537536621	False	True	5.570112705230713
93	NKX2-5	5.454306602478027	wasserstein	-57.99676239633685	-1.251427558892879	0.0007706563337706029	0.0018347545992583036	False	True	5.454306602478027
94	LOXL1	5.3909454345703125	wasserstein	-56.11118792401501	-1.1880748729584723	0.0052503738552331924	0.011962898075580597	False	True	5.3909454345703125
95	FN1	5.350641250610352	wasserstein	-14.024792289319771	-0.21800739866807609	0.07311535626649857	0.08504237234592438	False	True	5.350641250610352
96	SERPINE1	5.322168827056885	wasserstein	61.527995932798426	0.6917842335435446	0.014013735577464104	0.008675731718540192	False	True	5.322168827056885
97	COL4A1	5.233266830444336	wasserstein	0.723546036577723	0.01040098006063226	0.016689294949173927	0.016569407656788826	False	True	5.233266830444336
98	DUXAP8	5.223235130310059	wasserstein	-19.563328265593942	-0.3140747062859734	0.00035856146132573485	0.00044576864456757903	False	True	5.223235130310059
99	ACTA1	5.20863676071167	wasserstein	-78.23861271143431	-2.200157563516745	0.03376848250627518	0.15517614781856537	False	True	5.20863676071167
100	MYH7	5.1690192222595215	wasserstein	-65.7159907822717	-1.5443922644205768	0.002016278449445963	0.005881104618310928	False	True	5.1690192222595215
101	LRIF1	5.161637306213379	wasserstein	-29.962282319406455	-0.513796023196129	0.0016419906169176102	0.0023444376420229673	False	True	5.161637306213379
102	MYOG	5.145212173461914	wasserstein	-79.91401740868139	-2.3157390561802282	0.03865394741296768	0.1924424022436142	False	True	5.145212173461914
103	TNNI2	5.1246843338012695	wasserstein	-48.1733147153094	-0.9482329696152257	0.014558829367160797	0.028091376647353172	False	True	5.1246843338012695
104	BMP1	4.914517402648926	wasserstein	-5.019229565987687	-0.07429263625669438	0.017191456630825996	0.018099933862686157	False	True	4.914517402648926
105	CCL2	4.886443614959717	wasserstein	9.462853380788832	0.13044136878394966	0.0005214465199969709	0.00047636847011744976	False	True	4.886443614959717
106	LMOD2	4.875505447387695	wasserstein	-20.56612317102653	-0.33217367782902874	0.0012049119686707854	0.0015168741811066866	False	True	4.875505447387695
107	DCTN1	4.86391544342041	wasserstein	-31.285733883222864	-0.5413184394889816	0.01324849296361208	0.019280556589365005	False	True	4.86391544342041
108	MTCH1	4.827201843261719	wasserstein	-36.44807525559615	-0.6539922752482118	0.01320689544081688	0.020781267434358597	False	True	4.827201843261719
109	MYH8	4.791969299316406	wasserstein	-28.01363032435912	-0.47420433085110864	0.01839449815452099	0.02555275149643421	False	True	4.791969299316406
110	TGFB1	4.703989028930664	wasserstein	-36.31136409393259	-0.6508921223913612	0.006086717825382948	0.00955699197947979	False	True	4.703989028930664
111	LAMA5	4.67313289642334	wasserstein	-66.24627325758553	-1.5668812960764946	0.005492543801665306	0.0162724070250988	False	True	4.67313289642334
112	TIMP3	4.581076622009277	wasserstein	13.190280344628041	0.17875007915819005	0.006207331083714962	0.005483978893607855	False	True	4.581076622009277
113	TCAP	4.514989852905273	wasserstein	-39.68936432768758	-0.729515652377869	0.00045141548616811633	0.0007484840461984277	False	True	4.514989852905273
114	LAMB2	4.419825077056885	wasserstein	-7.002507032563315	-0.10473627040454946	0.016269603744149208	0.017494669184088707	False	True	4.419825077056885
115	EIF2AK3	4.392967224121094	wasserstein	-6.361313105328323	-0.09482339127412003	0.0010377662256360054	0.0011082665296271443	False	True	4.392967224121094
116	ITGA10	4.302790641784668	wasserstein	-44.96777603062355	-0.8616514623794013	0.0022892700508236885	0.004159871954470873	False	True	4.302790641784668
117	MYOM3	4.294552803039551	wasserstein	-43.64084202667924	-0.8272780374011363	0.00833576638251543	0.014790438115596771	False	True	4.294552803039551
118	WFS1	4.2912797927856445	wasserstein	-31.619953230686704	-0.5483526850677863	0.0015196120366454124	0.0022223033010959625	False	True	4.2912797927856445
119	CITED2	4.232692241668701	wasserstein	19.839881366370186	0.2611081007288982	0.03788457065820694	0.03161265701055527	False	True	4.232692241668701
120	ATF6B	4.2041239738464355	wasserstein	-40.54726540284869	-0.7501849248405873	0.0046411785297095776	0.007806501351296902	False	True	4.2041239738464355
121	NEB	4.149247169494629	wasserstein	-2.6710984529552797	-0.03905982197423198	0.032077301293611526	0.03295763209462166	False	True	4.149247169494629
122	LOX	4.09710693359375	wasserstein	8.931642395228277	0.12342308795787468	0.0010202617850154638	0.000936607364565134	False	True	4.09710693359375
123	CASQ2	4.080780506134033	wasserstein	96.26556964125018	0.9728071066902139	0.020011303946375847	0.010196033865213394	False	True	4.080780506134033
124	GSN	3.967533588409424	wasserstein	-50.427825339317806	-1.0123975456878191	0.02707178331911564	0.05461084470152855	False	True	3.967533588409424
125	CD70	3.948265314102173	wasserstein	-56.69570736757978	-1.2074180517001138	0.0009562699124217033	0.0022082566283643246	False	True	3.948265314102173
126	GREM1	3.905931234359741	wasserstein	37.15780337972075	0.455836704387684	0.024232041090726852	0.017667271196842194	False	True	3.905931234359741
127	MYL3	3.863056182861328	wasserstein	-80.5548253089578	-2.362515897659742	0.0007488062838092446	0.003850859124213457	False	True	3.863056182861328
128	MEF2C	3.7655022144317627	wasserstein	-28.185542676675368	-0.47765378551530147	0.02465655654668808	0.034333694726228714	False	True	3.7655022144317627
129	PCOLCE	3.7631657123565674	wasserstein	-63.528849834346914	-1.455172395594106	0.0005665917415171862	0.0015535340644419193	False	True	3.7631657123565674
130	ZNF596	3.7621164321899414	wasserstein	-33.98238289402589	-0.5990770284272452	0.0006300453096628189	0.0009543593623675406	True	True	3.7621164321899414
131	YIF1A	3.6272666454315186	wasserstein	-36.591343486742765	-0.6572482850446212	0.0038577464874833822	0.006083942949771881	False	True	3.6272666454315186
132	XBP1	3.5493528842926025	wasserstein	-23.209920287376626	-0.38100814942040656	0.0051448168233036995	0.006699845660477877	False	True	3.5493528842926025
133	MMP2	3.4769551753997803	wasserstein	-59.215689497529254	-1.2939138326819148	0.018486306071281433	0.04532700404524803	False	True	3.4769551753997803
134	MYH6	3.4345967769622803	wasserstein	17.94083408172465	0.2380633016220607	0.00054316152818501	0.0004605372960213572	False	True	3.4345967769622803
135	CCND2	3.335329532623291	wasserstein	-93.77092072278151	-4.004837255156179	0.0014078437816351652	0.022601153701543808	False	True	3.335329532623291
136	FADD	3.3267054557800293	wasserstein	-43.89494003833539	-0.8337972050726232	0.0015854650409892201	0.0028258860111236572	False	True	3.3267054557800293
137	TRIM72	3.2812061309814453	wasserstein	-23.513929535175404	-0.38673106472311636	0.01619323343038559	0.021171480417251587	False	True	3.2812061309814453
138	LRATD1	3.1344213485717773	wasserstein	-23.759980189349356	-0.39137960036168373	0.0008580419817008078	0.0011254482669755816	False	True	3.1344213485717773
139	TGFBR1	2.787806510925293	wasserstein	1.8546485054448385	0.026511824411160633	0.007151871919631958	0.007021645084023476	False	True	2.787806510925293
140	SEC31A	2.3586649894714355	wasserstein	-36.202414136013	-0.6484262622107627	0.015529822558164597	0.024342335760593414	False	True	2.3586649894714355
