## Supplementary material for "Differential Analysis of Gene Spatial Organisation with Minkowski Functionals and Tensors": FSHD1_avg_vs_Control_avg.csv

rank	gene	same_gene_distance	distance_kind	pct_gain	log2FC	normalized_density_FSHD1_avg	normalized_density_Control_avg	is_GOI	kept_by_log2fc_range	W2_same_gene
1	DUXB	24.811052322387695	wasserstein	744.0502054238918	3.0773288119646938	0.003279369557276368	0.00038852778379805386	True	True	24.811052322387695
2	ZNF280A	23.045671463012695	wasserstein	-0.11787530036644754	-0.001701584180037766	0.0004652345087379217	0.000465783552499488	True	True	23.045671463012695
3	DUXA	22.536787033081055	wasserstein	630.7650160622006	2.8694075674735613	0.004648672416806221	0.0006361377891153097	True	True	22.536787033081055
4	PRAMEF20	20.38551902770996	wasserstein	1358.2921616269189	3.866207875907014	0.00442999554798007	0.00030377969960682094	True	True	20.38551902770996
5	PRAMEF19	18.986316680908203	wasserstein	161.9689397893567	1.3893957678283897	0.0013833125121891499	0.0005280444747768342	True	True	18.986316680908203
6	SLC34A2	18.598215103149414	wasserstein	3251.5709222167675	5.066765556215664	0.030313640832901	0.0009044606704264879	True	True	18.598215103149414
7	TAF11L11	17.62131118774414	wasserstein	349.6827953062837	2.168907686035182	0.002447927137836814	0.0005443675327114761	True	True	17.62131118774414
8	KDM4E	17.169939041137695	wasserstein	1453.947085744347	3.95786546980081	0.005648113787174225	0.0003634688619058579	True	True	17.169939041137695
9	KLF17	17.074371337890625	wasserstein	218.52792345983747	1.6714198495077053	0.002967446343973279	0.0009316126233898103	True	True	17.074371337890625
10	RBP7	16.56641960144043	wasserstein	-38.164766806001516	-0.6934989865203182	0.0011107890168204904	0.0017963690916076303	True	True	16.56641960144043
11	CCNA1	16.19062042236328	wasserstein	4524.910453990281	5.531353526595886	0.05442817509174347	0.0011768481926992536	True	True	16.19062042236328
12	ZNF296	15.88001823425293	wasserstein	722.1730534877637	3.039442087026059	0.006170614156872034	0.0007505249814130366	True	True	15.88001823425293
13	VMO1	15.653060913085938	wasserstein	166.98463976142807	1.4167567414715077	0.001889786683022976	0.0007078259950503707	True	True	15.653060913085938
14	RFPL1	15.444507598876953	wasserstein	130.40416843645556	1.2041668161437475	0.0009968099184334278	0.0004326353664509952	True	True	15.444507598876953
15	PRAMEF12	15.120635032653809	wasserstein	3346.2914501138407	5.10697280585155	0.014520694501698017	0.0004213426145724952	True	True	15.120635032653809
16	HSPA6	15.037217140197754	wasserstein	29.729974737872343	0.3755118591105877	0.0006505628698505461	0.0005014745984226465	False	True	15.037217140197754
17	RFPL2	15.03317642211914	wasserstein	170.18895271729656	1.433968686560678	0.0016601617680862546	0.000614444725215435	True	True	15.03317642211914
18	RFPL4B	14.696457862854004	wasserstein	661.5133229309914	2.928869276706459	0.014448697678744793	0.0018973663682118058	True	True	14.696457862854004
19	KHDC1L	14.551573753356934	wasserstein	3858.3585026792757	5.306830373705703	0.024827884510159492	0.000627226778306067	True	True	14.551573753356934
20	ZSCAN4	14.004331588745117	wasserstein	8961.285231173444	6.501643784994227	0.04149417206645012	0.00045792810851708055	True	True	14.004331588745117
21	H3.Y	13.509239196777344	wasserstein	7536.986425276807	6.254931549458897	0.022828079760074615	0.00029891476151533425	True	True	13.509239196777344
22	LEUTX	13.308845520019531	wasserstein	881.2905917940403	3.2946804274664316	0.016261696815490723	0.0016571744345128536	True	True	13.308845520019531
23	SOX9	12.127705574035645	wasserstein	146.48400291245733	1.3014940169225422	0.01073983684182167	0.00435721455141902	False	True	12.127705574035645
24	RBBP6	11.783283233642578	wasserstein	65.05410411903246	0.7229390119150897	0.00724610174074769	0.004390137270092964	False	True	11.783283233642578
25	NCOA3	11.419451713562012	wasserstein	6.910702971894599	0.09640629037790954	0.005127918440848589	0.004796450026333332	False	True	11.419451713562012
26	SLC38A1	11.048489570617676	wasserstein	3.265167343045501	0.04635369682840128	0.005900342017412186	0.005713777616620064	True	True	11.048489570617676
27	BMP4	10.875771522521973	wasserstein	137.355466443785	1.2470492753126357	0.001981620443984866	0.0008348745759576559	False	True	10.875771522521973
28	CCNL1	10.638278007507324	wasserstein	40.03140422526752	0.48575041025083154	0.010075441561639309	0.007195129990577698	False	True	10.638278007507324
29	PTAR1	10.528644561767578	wasserstein	75.69115010423332	0.8130415214068459	0.0022293077781796455	0.0012688788119703531	False	True	10.528644561767578
30	ZNF705G	10.47763729095459	wasserstein	164.3692304314143	1.4025542712238845	0.0011212872341275215	0.0004241368151269853	True	True	10.47763729095459
31	SLC14A1	10.168052673339844	wasserstein	74.09067704263153	0.7998389435209057	0.0005658165900968015	0.00032501257373951375	False	True	10.168052673339844
32	LRATD1	9.813251495361328	wasserstein	117.23387997778542	1.119249123924583	0.002444854937493801	0.0011254482669755816	False	True	9.813251495361328
33	LOXL3	9.405767440795898	wasserstein	86.13807799383092	0.8963732150855562	0.0024222664069384336	0.001301327720284462	False	True	9.405767440795898
34	CCNB1	9.27685832977295	wasserstein	89.5580868624044	0.9226400053592109	0.005725086200982332	0.003020227886736393	False	True	9.27685832977295
35	MYL2	9.211945533752441	wasserstein	199.8707931897114	1.584341010891049	0.0011212617391720414	0.00037391495425254107	False	True	9.211945533752441
36	DNMT3B	9.181118965148926	wasserstein	49.58645351458389	0.5809795308181656	0.0015048602363094687	0.0010060137137770653	False	True	9.181118965148926
37	HSPB8	8.921274185180664	wasserstein	-46.56209731355968	-0.9040647083576232	0.018635792657732964	0.034873735159635544	False	True	8.921274185180664
38	TNNI2	8.91861629486084	wasserstein	-90.71466254920037	-3.428901847259981	0.002608379116281867	0.028091376647353172	False	True	8.91861629486084
39	NOG	8.780587196350098	wasserstein	-25.473541352047285	-0.4241753875683361	0.004216178320348263	0.0056572905741631985	False	True	8.780587196350098
40	MYDGF	8.22719955444336	wasserstein	70.84687062916113	0.7727038223733727	0.018588503822684288	0.010880213230848312	False	True	8.22719955444336
41	PDGFA	8.210458755493164	wasserstein	124.76494468895717	1.168417044107123	0.03589364513754845	0.0159694142639637	False	True	8.210458755493164
42	CD70	8.199368476867676	wasserstein	-61.91435875159077	-1.3926809072401056	0.0008410286973230541	0.0022082566283643246	False	True	8.199368476867676
43	SLC9A3R2	8.147554397583008	wasserstein	-24.203279990255947	-0.3997926755408579	0.004352519754320383	0.005742358975112438	False	True	8.147554397583008
44	PRR15	8.005847930908203	wasserstein	56.37195117043613	0.6449817548205302	0.0006785418372601271	0.0004339281003922224	False	True	8.005847930908203
45	IFITM1	7.992042064666748	wasserstein	-33.38885784399158	-0.5861645745384011	0.000547723553609103	0.0008222701726481318	False	True	7.992042064666748
46	HSPA5	7.77721643447876	wasserstein	-7.210350171340113	-0.10796420519588329	0.03747798129916191	0.0403902605175972	False	True	7.77721643447876
47	TTN	7.657042026519775	wasserstein	-16.780983737727606	-0.26501486058030693	0.011468570679426193	0.013781189918518066	False	True	7.657042026519775
48	HYOU1	7.651339054107666	wasserstein	16.153422307426478	0.2160316618668195	0.017736190930008888	0.015269624069333076	False	True	7.651339054107666
49	NKX2-5	7.639922142028809	wasserstein	19.94459285417611	0.2623681217499041	0.002200688933953643	0.0018347545992583036	False	True	7.639922142028809
50	COL8A1	7.614149570465088	wasserstein	1.115683487569343	0.016006782945038524	0.0070843505673110485	0.007006183732300997	False	True	7.614149570465088
51	PNRC2	7.475964546203613	wasserstein	76.966946723852	0.8234799237555095	0.010216240771114826	0.005772965494543314	False	True	7.475964546203613
52	DNMT1	7.410397052764893	wasserstein	101.85223141188828	1.0132995352569845	0.008071274496614933	0.0039986055344343185	False	True	7.410397052764893
53	RPN2	7.33036994934082	wasserstein	13.828987086912774	0.18686799349916933	0.021514123305678368	0.018900390714406967	False	True	7.33036994934082
54	LRIF1	6.823394298553467	wasserstein	3.9352355078310937	0.0556848310686887	0.002436696784570813	0.0023444376420229673	False	True	6.823394298553467
55	TCAP	6.799057483673096	wasserstein	1.4870216313143827	0.021295244374216017	0.0007596141658723354	0.0007484840461984277	False	True	6.799057483673096
56	CXCL1	6.668398857116699	wasserstein	57.76157477929426	0.6577458566835391	0.0006783470162190497	0.00042998240678571165	False	True	6.668398857116699
57	CITED2	6.657670497894287	wasserstein	160.82804086468494	1.3830989778298726	0.08245467394590378	0.03161265701055527	False	True	6.657670497894287
58	WFS1	6.653303146362305	wasserstein	27.247535810374742	0.34763771817709094	0.002827826188877225	0.0022223033010959625	False	True	6.653303146362305
59	TGFBR1	6.5013251304626465	wasserstein	55.41909379404343	0.6361637548294653	0.010912977159023285	0.007021645084023476	False	True	6.5013251304626465
60	GSN	6.2693352699279785	wasserstein	-18.519611225140416	-0.2954752308978337	0.04449712857604027	0.05461084470152855	False	True	6.2693352699279785
61	MSC	6.261086463928223	wasserstein	-4.971136347645726	-0.07356231696824882	0.00401261867955327	0.004222526215016842	False	True	6.261086463928223
62	IFIT3	6.162073612213135	wasserstein	-15.288544327899219	-0.23937101397037377	0.002234378596767783	0.0026376345194876194	False	True	6.162073612213135
63	HOXA11	6.08187198638916	wasserstein	75.09620662578074	0.8081478285777947	0.004416132811456919	0.0025221179239451885	False	True	6.08187198638916
64	DCTN1	6.035045146942139	wasserstein	46.20777168184853	0.5480199998362322	0.02818967215716839	0.019280556589365005	False	True	6.035045146942139
65	LMOD2	5.985931873321533	wasserstein	41.543655529418984	0.5012470838894213	0.0021470391657203436	0.0015168741811066866	False	True	5.985931873321533
66	PTX3	5.982388973236084	wasserstein	383.34141212537975	2.2730426076057024	0.006321848835796118	0.0013079468626528978	False	True	5.982388973236084
67	ANKLE2	5.814538478851318	wasserstein	30.042757906894412	0.3789860576723883	0.016314348205924034	0.012545372359454632	False	True	5.814538478851318
68	ACTA1	5.669666767120361	wasserstein	-62.53043948377593	-1.416209038602804	0.058143820613622665	0.15517614781856537	False	True	5.669666767120361
69	GDF15	5.615694999694824	wasserstein	83.29291095755374	0.8741509891564004	0.014805936254560947	0.008077746257185936	False	True	5.615694999694824
70	TWIST1	5.608170509338379	wasserstein	4.549164538866394	0.06418153325991202	0.0039313905872404575	0.0037603271193802357	False	True	5.608170509338379
71	MYH8	5.59567928314209	wasserstein	-71.41725617958019	-1.8067836791485532	0.007303677499294281	0.02555275149643421	False	True	5.59567928314209
72	LAMB2	5.5548295974731445	wasserstein	18.562506900541386	0.24564785759117	0.02074211835861206	0.017494669184088707	False	True	5.5548295974731445
73	MYOM3	5.425693035125732	wasserstein	-67.70735260855788	-1.6307223749467525	0.00477622402831912	0.014790438115596771	False	True	5.425693035125732
74	MYH3	5.324255466461182	wasserstein	-35.74978852694906	-0.6382268920809216	0.0662231370806694	0.1030706912279129	False	True	5.324255466461182
75	IFITM2	5.232306003570557	wasserstein	-27.52510706264263	-0.46444679767005453	0.002996207447722554	0.004134131595492363	False	True	5.232306003570557
76	SMPX	5.224867820739746	wasserstein	29.707670823628227	0.3752638019915739	0.003383386181667447	0.0026084703858941793	False	True	5.224867820739746
77	WIPI1	5.13772439956665	wasserstein	45.77015250163557	0.5436953475094344	0.006790772080421448	0.004658547695726156	False	True	5.13772439956665
78	COL5A1	5.121825218200684	wasserstein	16.080487853745108	0.2151254877676636	0.04510924592614174	0.03886031731963158	False	True	5.121825218200684
79	FAS	4.942027568817139	wasserstein	142.60917204844435	1.2786340934628242	0.005817203316837549	0.0023977672681212425	False	True	4.942027568817139
80	YIF1A	4.895716190338135	wasserstein	21.946790121642522	0.2862517840320967	0.007419173140078783	0.006083942949771881	False	True	4.895716190338135
81	ACTN2	4.830593109130859	wasserstein	-9.336457181098515	-0.14140555700573101	0.030866598710417747	0.03404521569609642	False	True	4.830593109130859
82	LOXL2	4.800449848175049	wasserstein	69.190403764177	0.7586477431099883	0.011715619824826717	0.006924517918378115	False	True	4.800449848175049
83	CCND2	4.7147345542907715	wasserstein	38.463406083220384	0.46950474276947446	0.0312943272292614	0.022601153701543808	False	True	4.7147345542907715
84	COL18A1	4.706075668334961	wasserstein	-27.540897465817086	-0.46476115790060224	0.007321594748646021	0.010104451328516006	False	True	4.706075668334961
85	SMCHD1	4.657063961029053	wasserstein	68.7069495289931	0.7545194035222679	0.007992350496351719	0.004737416282296181	False	True	4.657063961029053
86	ZNF596	4.6483330726623535	wasserstein	44.520504039792215	0.5312741910699552	0.0013792449608445168	0.0009543593623675406	True	True	4.6483330726623535
87	PRR32	4.627577304840088	wasserstein	42.78664136947263	0.513861011643375	0.0014835357433184981	0.0010389877716079354	False	True	4.627577304840088
88	TIMP3	4.552674770355225	wasserstein	119.18635481505729	1.132157987692818	0.012020133435726166	0.005483978893607855	False	True	4.552674770355225
89	ITGA10	4.528929233551025	wasserstein	-15.21951624138878	-0.23819589637078095	0.0035267595667392015	0.004159871954470873	False	True	4.528929233551025
90	NEB	4.493222236633301	wasserstein	-10.933981327223238	-0.16705298909736774	0.029354050755500793	0.03295763209462166	False	True	4.493222236633301
91	ATF6B	4.473643779754639	wasserstein	24.724823545033164	0.3187486282522914	0.00973664503544569	0.007806501351296902	False	True	4.473643779754639
92	ADAM15	4.464078426361084	wasserstein	49.43278002784823	0.5794966566388713	0.004335786681622267	0.0029014963656663895	False	True	4.464078426361084
93	TGFB1	4.455286026000977	wasserstein	-6.964577749080029	-0.10414798321511991	0.008891387842595577	0.00955699197947979	False	True	4.455286026000977
94	ITGA11	4.394899368286133	wasserstein	47.086566102496725	0.5566654865153498	0.019835399463772774	0.013485527597367764	False	True	4.394899368286133
95	BGN	4.377363681793213	wasserstein	-28.700563768373616	-0.4880374253201641	0.0013015697477385402	0.0018254979513585567	False	True	4.377363681793213
96	KLHL41	4.3738908767700195	wasserstein	-25.357144915166877	-0.4219239246309853	0.034743405878543854	0.04654619097709656	False	True	4.3738908767700195
97	MYOG	4.342952251434326	wasserstein	-32.37734745142142	-0.564421486762152	0.13013465702533722	0.1924424022436142	False	True	4.342952251434326
98	COL5A2	4.337002277374268	wasserstein	13.017650028125026	0.17654809670196756	0.03209506347775459	0.02839827537536621	False	True	4.337002277374268
99	FADD	4.285181045532227	wasserstein	10.930850958648401	0.1496606489059984	0.0031347793992608786	0.0028258860111236572	False	True	4.285181045532227
100	COL4A2	4.183037757873535	wasserstein	25.957113002763936	0.3329325956757846	0.012824662029743195	0.010181768797338009	False	True	4.183037757873535
101	MFAP4	4.06361722946167	wasserstein	43.55009954407764	0.5215543304349608	0.00116365822032094	0.0008106286404654384	False	True	4.06361722946167
102	IGFBP3	4.0471296310424805	wasserstein	249.18722156127285	1.8040007647485712	0.09162664413452148	0.026239976286888123	False	True	4.0471296310424805
103	MEF2C	4.010219573974609	wasserstein	-34.36550094879975	-0.6074737658875585	0.022534748539328575	0.034333694726228714	False	True	4.010219573974609
104	EIF2AK3	4.009311676025391	wasserstein	70.19654646874238	0.7672017624389796	0.0018862313590943813	0.0011082665296271443	False	True	4.009311676025391
105	MMP19	3.9841625690460205	wasserstein	158.56414606288632	1.3705222365492618	0.006021398585289717	0.0023287832736968994	False	True	3.9841625690460205
106	LAMB1	3.9173576831817627	wasserstein	14.751352697320959	0.19851116032589583	0.027056222781538963	0.023578129708766937	False	True	3.9173576831817627
107	SERPINE2	3.8599207401275635	wasserstein	361.1729642445652	2.2053079387777026	0.018068363890051842	0.003917914815247059	False	True	3.8599207401275635
108	LAMC1	3.8531458377838135	wasserstein	17.410966661843013	0.2315671683193322	0.03527297452092171	0.030042316764593124	False	True	3.8531458377838135
109	LOXL1	3.789762496948242	wasserstein	23.05003696361497	0.2992450911519136	0.014720350503921509	0.011962898075580597	False	True	3.789762496948242
110	MMP14	3.772331476211548	wasserstein	100.07942671983507	1.0005728289157774	0.06861706078052521	0.03429491072893143	False	True	3.772331476211548
111	CDK1	3.7696259021759033	wasserstein	22.414869538026224	0.29177881036813735	0.0020075414795428514	0.0016399490414187312	False	True	3.7696259021759033
112	MYH7	3.7510061264038086	wasserstein	15.531693225489121	0.20828867314168056	0.006794539745897055	0.005881104618310928	False	True	3.7510061264038086
113	BAX	3.73014235496521	wasserstein	67.8331059007698	0.7470273224667078	0.029699072241783142	0.017695598304271698	False	True	3.73014235496521
114	MYL3	3.7100279331207275	wasserstein	-74.14636423251895	-1.9515609144380093	0.0009955870918929577	0.003850859124213457	False	True	3.7100279331207275
115	ADAM19	3.656757354736328	wasserstein	34.42136829280931	0.4267624943342485	0.016621921211481094	0.012365534901618958	False	True	3.656757354736328
116	COL5A3	3.6132683753967285	wasserstein	-60.342020783342505	-1.3343169280938654	0.003106288844719529	0.007832695730030537	False	True	3.6132683753967285
117	LAMA5	3.488769054412842	wasserstein	-63.41784946787968	-1.4507882063384168	0.005952796433120966	0.0162724070250988	False	True	3.488769054412842
118	MTCH1	3.4778757095336914	wasserstein	27.470682158005417	0.3501654700579207	0.026490023359656334	0.020781267434358597	False	True	3.4778757095336914
119	CASQ2	3.3864965438842773	wasserstein	-33.19740629899338	-0.5820239764450195	0.006811215076595545	0.010196033865213394	False	True	3.3864965438842773
120	FN1	3.339277505874634	wasserstein	64.14607987213114	0.7149802959501473	0.1395937204360962	0.08504237234592438	False	True	3.339277505874634
121	MYMX	3.3081233501434326	wasserstein	-28.838474483914954	-0.4908306563291789	0.013198875822126865	0.018547769635915756	False	True	3.3081233501434326
122	LOX	3.2705492973327637	wasserstein	602.4149463867285	2.812323542368559	0.006578870117664337	0.000936607364565134	False	True	3.2705492973327637
123	BEX1	3.256021738052368	wasserstein	20.82062360184371	0.27286673764536035	0.0008194137481041253	0.0006782068521715701	False	True	3.256021738052368
124	SEC31A	3.239894151687622	wasserstein	15.39599372301375	0.20659313787262443	0.028090080246329308	0.024342335760593414	False	True	3.239894151687622
125	GREM1	3.1823790073394775	wasserstein	202.30879266348157	1.596022940364911	0.05340971425175667	0.017667271196842194	False	True	3.1823790073394775
126	DBET	3.1431198120117188	wasserstein	55.46568397065414	0.6365961682119409	0.0020910243038088083	0.0013450069818645716	False	True	3.1431198120117188
127	SERPINE1	3.136279344558716	wasserstein	479.70602960915875	2.535321491239857	0.05029373988509178	0.008675731718540192	False	True	3.136279344558716
128	DUXAP8	3.1361727714538574	wasserstein	30.96662983056044	0.3891992605330943	0.0005838081706315279	0.00044576864456757903	False	True	3.1361727714538574
129	MMP2	3.0568912029266357	wasserstein	414.6728526078961	2.363655686849734	0.2332857847213745	0.04532700404524803	False	True	3.0568912029266357
130	SOX4	3.0357654094696045	wasserstein	-8.59719856932562	-0.12968971133383886	0.006708534900099039	0.007339528761804104	False	True	3.0357654094696045
131	COL6A1	3.032240629196167	wasserstein	66.11769345208539	0.7322057451488883	0.07695779949426651	0.04632727429270744	False	True	3.032240629196167
132	TRIM72	2.9949679374694824	wasserstein	-17.86175546912501	-0.2838739806900345	0.01738988235592842	0.021171480417251587	False	True	2.9949679374694824
133	XBP1	2.764605760574341	wasserstein	3.0277229840902113	0.04303259400499238	0.006902698427438736	0.006699845660477877	False	True	2.764605760574341
134	BMP1	2.674635887145996	wasserstein	51.63259900252415	0.6005799471722214	0.02744540013372898	0.018099933862686157	False	True	2.674635887145996
135	COL6A2	2.639897346496582	wasserstein	98.09935738773643	0.9862242002732308	0.07204963266849518	0.036370452493429184	False	True	2.639897346496582
136	CCL2	2.6272435188293457	wasserstein	153.79332811010042	1.3436541413036414	0.0012089913943782449	0.00047636847011744976	False	True	2.6272435188293457
137	PCOLCE	2.5565552711486816	wasserstein	27.09149571562043	0.34586749592475374	0.001974409678950906	0.0015535340644419193	False	True	2.5565552711486816
138	BAK1	2.4118480682373047	wasserstein	26.107296780016114	0.33465175476777215	0.005239237565547228	0.004154587164521217	False	True	2.4118480682373047
139	MYH6	2.2221548557281494	wasserstein	233.4146152339673	1.7373173440731327	0.001535498653538525	0.0004605372960213572	False	True	2.2221548557281494
140	COL4A1	2.1717758178710938	wasserstein	27.899925727601396	0.3550154264175054	0.021192260086536407	0.016569407656788826	False	True	2.1717758178710938
