## Supplementary material for "Differential Analysis of Gene Spatial Organisation with Minkowski Functionals and Tensors": FSHD1_avg_vs_DEL5_avg.csv

rank	gene	same_gene_distance	distance_kind	pct_gain	log2FC	normalized_density_FSHD1_avg	normalized_density_DEL5_avg	is_GOI	kept_by_log2fc_range	W2_same_gene
1	IFITM1	16.031721115112305	wasserstein	32.52239615241073	0.4062361934427204	0.000547723553609103	0.000413306406699121	False	True	16.031721115112305
2	HSPA6	14.110060691833496	wasserstein	114.34958537627784	1.0999656239674764	0.0006505628698505461	0.0003035055415239185	False	True	14.110060691833496
3	PRAMEF19	13.92227554321289	wasserstein	152.57175432961876	1.336693306706553	0.0013833125121891499	0.0005476908991113305	True	True	13.92227554321289
4	DUXA	13.285983085632324	wasserstein	679.014262461401	2.9616497397791055	0.004648672416806221	0.0005967377801425755	True	True	13.285983085632324
5	KDM4E	13.249082565307617	wasserstein	983.2739898868675	3.4373262788656365	0.005648113787174225	0.0005213929107412696	True	True	13.249082565307617
6	ZSCAN4	12.655165672302246	wasserstein	1222.1593911197797	3.7248242039227812	0.04149417206645012	0.00313836382701993	True	True	12.655165672302246
7	MYL2	12.063096046447754	wasserstein	55.03914464491986	0.6326325157925443	0.0011212617391720414	0.0007232120260596275	False	True	12.063096046447754
8	NCOA3	12.025835037231445	wasserstein	85.06873702058405	0.8880612063970875	0.005127918440848589	0.002770818304270506	False	True	12.025835037231445
9	COL8A1	11.6741304397583	wasserstein	34.62850262681525	0.428983879752639	0.0070843505673110485	0.005262147635221481	False	True	11.6741304397583
10	CDK1	11.547629356384277	wasserstein	90.30074417984619	0.9282812026995966	0.0020075414795428514	0.001054930966347456	False	True	11.547629356384277
11	TAF11L11	11.499638557434082	wasserstein	443.9809328232817	2.4435560815733606	0.002447927137836814	0.0004500023787841201	True	True	11.499638557434082
12	LRATD1	11.480013847351074	wasserstein	184.9341861627351	1.5106287242862668	0.002444854937493801	0.0008580419817008078	False	True	11.480013847351074
13	LEUTX	10.945145606994629	wasserstein	474.8028574781657	2.523067233363112	0.016261696815490723	0.0028290911577641964	True	True	10.945145606994629
14	CD70	10.860588073730469	wasserstein	-12.051117953382736	-0.18526285553999167	0.0008410286973230541	0.0009562699124217033	False	True	10.860588073730469
15	PRAMEF12	10.3236083984375	wasserstein	640.9462826815343	2.8893689528010253	0.014520694501698017	0.001959749963134527	True	True	10.3236083984375
16	VMO1	10.29279613494873	wasserstein	130.03178372527876	1.201833212589281	0.001889786683022976	0.000821532856207341	True	True	10.29279613494873
17	ZNF296	10.281394004821777	wasserstein	766.028667326636	3.114414780118807	0.006170614156872034	0.0007125184638425708	True	True	10.281394004821777
18	SLC34A2	10.148406982421875	wasserstein	741.1166151418839	3.0723058339251765	0.030313640832901	0.003603975987061858	True	True	10.148406982421875
19	BMP4	9.815509796142578	wasserstein	66.46171060582338	0.7351903673728394	0.001981620443984866	0.0011904361890628934	False	True	9.815509796142578
20	NKX2-5	9.814998626708984	wasserstein	185.5603512899577	1.513795680642783	0.002200688933953643	0.0007706563337706029	False	True	9.814998626708984
21	RFPL1	9.768380165100098	wasserstein	252.24446764849773	1.8165770440942106	0.0009968099184334278	0.0002829880977515131	True	True	9.768380165100098
22	RFPL4B	9.692420959472656	wasserstein	483.42062390232604	2.5445363858831573	0.014448697678744793	0.002476549008861184	True	True	9.692420959472656
23	IFIT3	9.654096603393555	wasserstein	132.0717536005241	1.2145709362185702	0.002234378596767783	0.0009627964464016259	False	True	9.654096603393555
24	ZNF705G	9.285314559936523	wasserstein	260.16107398611746	1.8486422606234898	0.0011212872341275215	0.00031132937874644995	True	True	9.285314559936523
25	KLF17	9.283747673034668	wasserstein	177.87386594643056	1.474430154499772	0.002967446343973279	0.0010679112747311592	True	True	9.283747673034668
26	RPN2	9.223766326904297	wasserstein	73.99964538157711	0.7990843657556368	0.021514123305678368	0.01236446388065815	False	True	9.223766326904297
27	COL18A1	9.215621948242188	wasserstein	156.46353808326555	1.3587537293616754	0.007321594748646021	0.0028548287227749825	False	True	9.215621948242188
28	SLC14A1	9.203603744506836	wasserstein	0.27833616026286834	0.004009963969339735	0.0005658165900968015	0.0005642460891976953	False	True	9.203603744506836
29	CITED2	8.813983917236328	wasserstein	117.6471120388469	1.1219908771009743	0.08245467394590378	0.03788457065820694	False	True	8.813983917236328
30	PTAR1	8.667251586914062	wasserstein	138.1669105388217	1.2519729869610805	0.0022293077781796455	0.0009360274998471141	False	True	8.667251586914062
31	RFPL2	8.65501880645752	wasserstein	591.7859315846199	2.7903256696848526	0.0016601617680862546	0.00023998200776986778	True	True	8.65501880645752
32	ITGA11	8.534150123596191	wasserstein	-31.47101685886312	-0.5452138149588418	0.019835399463772774	0.02894454076886177	False	True	8.534150123596191
33	WFS1	8.51611042022705	wasserstein	86.08869373789202	0.8959904032448774	0.002827826188877225	0.0015196120366454124	False	True	8.51611042022705
34	KLHL41	8.24513053894043	wasserstein	3.4166762953029184	0.04846884395555616	0.034743405878543854	0.033595554530620575	False	True	8.24513053894043
35	FAS	8.121925354003906	wasserstein	194.01500135976963	1.5558897662648719	0.005817203316837549	0.001978539628908038	False	True	8.121925354003906
36	BAX	8.110337257385254	wasserstein	224.6457381737027	1.6988662702261719	0.029699072241783142	0.009148147888481617	False	True	8.110337257385254
37	KHDC1L	8.029704093933105	wasserstein	472.50653119996906	2.5172921514084847	0.024827884510159492	0.004336698912084103	True	True	8.029704093933105
38	MYH3	7.922323703765869	wasserstein	-48.441579700725946	-0.9557200332974286	0.0662231370806694	0.1284429132938385	False	True	7.922323703765869
39	TGFBR1	7.886600494384766	wasserstein	52.58910228896936	0.6096519304183046	0.010912977159023285	0.007151871919631958	False	True	7.886600494384766
40	ZNF280A	7.874434471130371	wasserstein	-20.86862200143676	-0.3376782136194137	0.0004652345087379217	0.0005879267118871212	True	True	7.874434471130371
41	BAK1	7.8725409507751465	wasserstein	88.74678534941344	0.9164520730677598	0.005239237565547228	0.0027758022770285606	False	True	7.8725409507751465
42	SMPX	7.811817646026611	wasserstein	11.024239161170096	0.1508746846363751	0.003383386181667447	0.0030474301893264055	False	True	7.811817646026611
43	LAMC1	7.7396135330200195	wasserstein	110.99039965879714	1.0771773558551008	0.03527297452092171	0.016717810183763504	False	True	7.7396135330200195
44	H3.Y	7.731459617614746	wasserstein	1097.4547179939068	3.5818991953654207	0.022828079760074615	0.0019063835497945547	True	True	7.731459617614746
45	BEX1	7.692281723022461	wasserstein	137.54986212665312	1.2482303669906383	0.0008194137481041253	0.000344943895470351	False	True	7.692281723022461
46	RBP7	7.691424369812012	wasserstein	197.27582719870193	1.571802153591519	0.0011107890168204904	0.0003736560174729675	True	True	7.691424369812012
47	IFITM2	7.670557022094727	wasserstein	-1.6867467854518596	-0.024542181283090003	0.002996207447722554	0.003047612961381674	False	True	7.670557022094727
48	LAMB1	7.669082164764404	wasserstein	229.22501441210892	1.7190739553131364	0.027056222781538963	0.00821815524250269	False	True	7.669082164764404
49	CCNA1	7.6567535400390625	wasserstein	603.6690074215278	2.814896971824111	0.05442817509174347	0.0077349115163087845	True	True	7.6567535400390625
50	DBET	7.6225080490112305	wasserstein	216.16193824164142	1.6606636950625282	0.0020910243038088083	0.0006613776204176247	False	True	7.6225080490112305
51	PRAMEF20	7.585754871368408	wasserstein	748.8146756755732	3.085449597665767	0.00442999554798007	0.0005219037411734462	True	True	7.585754871368408
52	CXCL1	7.149677276611328	wasserstein	135.9835000660127	1.238685987181833	0.0006783470162190497	0.00028745527379214764	False	True	7.149677276611328
53	PNRC2	6.915468692779541	wasserstein	108.62931027842555	1.0609418558003092	0.010216240771114826	0.004896838683634996	False	True	6.915468692779541
54	LMOD2	6.796037673950195	wasserstein	78.19054184422106	0.8334207617184501	0.0021470391657203436	0.0012049119686707854	False	True	6.796037673950195
55	ACTN2	6.772851943969727	wasserstein	318.318424143623	2.064601540351177	0.030866598710417747	0.007378732785582542	False	True	6.772851943969727
56	NOG	6.741586685180664	wasserstein	98.76709253830951	0.991078926775826	0.004216178320348263	0.0021211651619523764	False	True	6.741586685180664
57	CCND2	6.724452018737793	wasserstein	2122.8550949675714	4.474341997925654	0.0312943272292614	0.0014078437816351652	False	True	6.724452018737793
58	IGFBP3	6.635892868041992	wasserstein	313.6393571428091	2.048373462328288	0.09162664413452148	0.022151336073875427	False	True	6.635892868041992
59	MFAP4	6.635065078735352	wasserstein	73.79309337597944	0.797370748957735	0.00116365822032094	0.0006695652846246958	False	True	6.635065078735352
60	CASQ2	6.613839149475098	wasserstein	-65.96316214651723	-1.5548310831352332	0.006811215076595545	0.020011303946375847	False	True	6.613839149475098
61	SLC38A1	6.53632926940918	wasserstein	39.73710091972991	0.48271511447022	0.005900342017412186	0.00422245915979147	True	True	6.53632926940918
62	TWIST1	6.5041279792785645	wasserstein	185.6637443919996	1.5143179445709947	0.0039313905872404575	0.0013762301532551646	False	True	6.5041279792785645
63	COL6A2	6.500656604766846	wasserstein	163.88499218844495	1.399909303223306	0.07204963266849518	0.027303421869874	False	True	6.500656604766846
64	SMCHD1	6.465271949768066	wasserstein	103.24879437004799	1.0232467943697143	0.007992350496351719	0.003932299092411995	False	True	6.465271949768066
65	TCAP	6.399635314941406	wasserstein	68.27383843660154	0.750810896752085	0.0007596141658723354	0.00045141548616811633	False	True	6.399635314941406
66	SERPINE2	6.234560966491699	wasserstein	243.7679607311836	1.7814350913108001	0.018068363890051842	0.005255976691842079	False	True	6.234560966491699
67	SOX9	6.191872596740723	wasserstein	404.33976750222445	2.3343959866324404	0.01073983684182167	0.0021294844336807728	False	True	6.191872596740723
68	TTN	6.1854939460754395	wasserstein	54.186619854982276	0.6246775751302687	0.011468570679426193	0.007438110187649727	False	True	6.1854939460754395
69	PTX3	6.066110134124756	wasserstein	496.3679980039166	2.5762028413984344	0.006321848835796118	0.0010600583627820015	False	True	6.066110134124756
70	PRR15	6.007994651794434	wasserstein	152.22010186375184	1.33468325935845	0.0006785418372601271	0.00026902765966951847	False	True	6.007994651794434
71	ATF6B	5.97396183013916	wasserstein	109.78820299883965	1.0689335530928785	0.00973664503544569	0.0046411785297095776	False	True	5.97396183013916
72	MMP19	5.935615539550781	wasserstein	182.1828378056792	1.4966302463025014	0.006021398585289717	0.0021338642109185457	False	True	5.935615539550781
73	COL5A1	5.934133529663086	wasserstein	64.29022942305383	0.7162466836633347	0.04510924592614174	0.027457047253847122	False	True	5.934133529663086
74	LRIF1	5.932701110839844	wasserstein	48.398946952878894	0.5694808542648178	0.002436696784570813	0.0016419906169176102	False	True	5.932701110839844
75	TGFB1	5.913574695587158	wasserstein	46.07852865326762	0.5467441391762413	0.008891387842595577	0.006086717825382948	False	True	5.913574695587158
76	HSPB8	5.899147987365723	wasserstein	262.66443232362883	1.8586352622637536	0.018635792657732964	0.005138577427715063	False	True	5.899147987365723
77	GDF15	5.883174419403076	wasserstein	148.09223656488194	1.310876590206616	0.014805936254560947	0.005967915989458561	False	True	5.883174419403076
78	FADD	5.855218410491943	wasserstein	97.71986882189428	0.9834578539786217	0.0031347793992608786	0.0015854650409892201	False	True	5.855218410491943
79	LOXL2	5.798798084259033	wasserstein	297.0732949129639	1.9894053355855081	0.011715619824826717	0.002950493013486266	False	True	5.798798084259033
80	MYH8	5.653050899505615	wasserstein	-60.29422799175857	-1.3325793482974446	0.007303677499294281	0.01839449815452099	False	True	5.653050899505615
81	ITGA10	5.650949478149414	wasserstein	54.05607413901472	0.6234555660086203	0.0035267595667392015	0.0022892700508236885	False	True	5.650949478149414
82	ADAM19	5.559597015380859	wasserstein	72.95790038504428	0.7904209146940894	0.016621921211481094	0.00961038563400507	False	True	5.559597015380859
83	TNNI2	5.55684232711792	wasserstein	-82.08386779938927	-2.4806688776447556	0.002608379116281867	0.014558829367160797	False	True	5.55684232711792
84	SLC9A3R2	5.387125015258789	wasserstein	337.72038006465846	2.1300095556556444	0.004352519754320383	0.0009943607728928328	False	True	5.387125015258789
85	MYMX	5.356716632843018	wasserstein	190.93913586333346	1.5407173743262155	0.013198875822126865	0.004536645021289587	False	True	5.356716632843018
86	ZNF596	5.298429012298584	wasserstein	118.9120273877837	1.1303512194972003	0.0013792449608445168	0.0006300453096628189	True	True	5.298429012298584
87	DUXAP8	5.261870861053467	wasserstein	62.8195535775017	0.7032739668190676	0.0005838081706315279	0.00035856146132573485	False	True	5.261870861053467
88	PRR32	5.25200891494751	wasserstein	81.00287735981712	0.8560126308839775	0.0014835357433184981	0.0008196199778467417	False	True	5.25200891494751
89	LOX	5.2379069328308105	wasserstein	544.8217716558523	2.688900454410684	0.006578870117664337	0.0010202617850154638	False	True	5.2379069328308105
90	ANKLE2	5.224767684936523	wasserstein	77.94392633489959	0.8314226908790209	0.016314348205924034	0.009168252348899841	False	True	5.224767684936523
91	ACTA1	5.220834255218506	wasserstein	72.18369407869552	0.7839485249139413	0.058143820613622665	0.03376848250627518	False	True	5.220834255218506
92	NEB	5.167852401733398	wasserstein	-8.489649778153538	-0.12799316712313563	0.029354050755500793	0.032077301293611526	False	True	5.167852401733398
93	DNMT3B	5.117448329925537	wasserstein	150.92531572272887	1.3272580293846312	0.0015048602363094687	0.0005997243570163846	False	True	5.117448329925537
94	COL5A3	5.105807781219482	wasserstein	17.113752846555577	0.22791050358619597	0.003106288844719529	0.002652368973940611	False	True	5.105807781219482
95	MTCH1	4.966691493988037	wasserstein	100.57721724506861	1.0041577453061326	0.026490023359656334	0.01320689544081688	False	True	4.966691493988037
96	DUXB	4.94383430480957	wasserstein	696.6139009126699	2.9938806518857786	0.003279369557276368	0.0004116636118851602	True	True	4.94383430480957
97	MYL3	4.9058027267456055	wasserstein	32.95656212022113	0.4109549832217326	0.0009955870918929577	0.0007488062838092446	False	True	4.9058027267456055
98	TIMP3	4.876907825469971	wasserstein	93.64414872699781	0.953407908534628	0.012020133435726166	0.006207331083714962	False	True	4.876907825469971
99	LOXL1	4.822101593017578	wasserstein	180.36766351884313	1.487319964110386	0.014720350503921509	0.0052503738552331924	False	True	4.822101593017578
100	EIF2AK3	4.803640365600586	wasserstein	81.75879234635774	0.8620251537130996	0.0018862313590943813	0.0010377662256360054	False	True	4.803640365600586
101	XBP1	4.799587726593018	wasserstein	34.168011505727975	0.4240407434253991	0.006902698427438736	0.0051448168233036995	False	True	4.799587726593018
102	MYH6	4.798562526702881	wasserstein	182.69650442096636	1.499254042451072	0.001535498653538525	0.00054316152818501	False	True	4.798562526702881
103	MYH7	4.767427921295166	wasserstein	236.9841971858635	1.7526809375622574	0.006794539745897055	0.002016278449445963	False	True	4.767427921295166
104	COL4A1	4.7453742027282715	wasserstein	26.98115858744149	0.34461444635687327	0.021192260086536407	0.016689294949173927	False	True	4.7453742027282715
105	ADAM15	4.715701580047607	wasserstein	126.38889159045021	1.1788031695842969	0.004335786681622267	0.0019151940941810608	False	True	4.715701580047607
106	DNMT1	4.684327125549316	wasserstein	157.66021195473587	1.3654697722770432	0.008071274496614933	0.0031325265299528837	False	True	4.684327125549316
107	HOXA11	4.675877094268799	wasserstein	117.95640353903225	1.1240395901764568	0.004416132811456919	0.0020261541940271854	False	True	4.675877094268799
108	GREM1	4.630152702331543	wasserstein	120.40947376981613	1.1401862359772272	0.05340971425175667	0.024232041090726852	False	True	4.630152702331543
109	YIF1A	4.61720609664917	wasserstein	92.31883598755378	0.9435000690767178	0.007419173140078783	0.0038577464874833822	False	True	4.61720609664917
110	SERPINE1	4.600534915924072	wasserstein	258.8888887412048	1.8435372576963125	0.05029373988509178	0.014013735577464104	False	True	4.600534915924072
111	GSN	4.55195951461792	wasserstein	64.36718649643014	0.7169223147899854	0.04449712857604027	0.02707178331911564	False	True	4.55195951461792
112	FN1	4.467048168182373	wasserstein	90.92257435946871	0.9329876946182233	0.1395937204360962	0.07311535626649857	False	True	4.467048168182373
113	COL6A1	4.4348907470703125	wasserstein	273.8813035295404	1.9025803289152057	0.07695779949426651	0.020583484321832657	False	True	4.4348907470703125
114	BGN	4.264050006866455	wasserstein	49.748430275909	0.5825408796243654	0.0013015697477385402	0.0008691708790138364	False	True	4.264050006866455
115	LAMA5	4.24614953994751	wasserstein	8.379589641435613	0.11609308973807787	0.005952796433120966	0.005492543801665306	False	True	4.24614953994751
116	CCL2	4.216634750366211	wasserstein	131.85338246868884	1.2132127725196917	0.0012089913943782449	0.0005214465199969709	False	True	4.216634750366211
117	SEC31A	4.061540126800537	wasserstein	80.87830779213458	0.8550194000833872	0.028090080246329308	0.015529822558164597	False	True	4.061540126800537
118	MMP2	4.026525497436523	wasserstein	1161.9383441010161	3.657569519531649	0.2332857847213745	0.018486306071281433	False	True	4.026525497436523
119	MSC	4.021988391876221	wasserstein	-3.936225135079063	-0.05793559389835158	0.00401261867955327	0.004177036229521036	False	True	4.021988391876221
120	COL5A2	4.016475200653076	wasserstein	48.052876242036454	0.566112518185966	0.03209506347775459	0.021678108721971512	False	True	4.016475200653076
121	DCTN1	4.007894992828369	wasserstein	112.77644358942041	1.089338439325214	0.02818967215716839	0.01324849296361208	False	True	4.007894992828369
122	HSPA5	3.9877233505249023	wasserstein	73.91293599916125	0.7983652472091284	0.03747798129916191	0.021549852564930916	False	True	3.9877233505249023
123	MYDGF	3.9587302207946777	wasserstein	164.0216685761332	1.4006563380339863	0.018588503822684288	0.007040522061288357	False	True	3.9587302207946777
124	MYOG	3.9526281356811523	wasserstein	236.6658924508172	1.751317569418076	0.13013465702533722	0.03865394741296768	False	True	3.9526281356811523
125	TRIM72	3.890336513519287	wasserstein	7.38980840785877	0.10285708403308183	0.01738988235592842	0.01619323343038559	False	True	3.890336513519287
126	SOX4	3.879793643951416	wasserstein	148.01345213122627	1.3104183735062538	0.006708534900099039	0.002704907674342394	False	True	3.879793643951416
127	PCOLCE	3.8552305698394775	wasserstein	248.4713126357873	1.8010398915188595	0.001974409678950906	0.0005665917415171862	False	True	3.8552305698394775
128	WIPI1	3.748872995376587	wasserstein	77.23315652236793	0.8256485262778701	0.006790772080421448	0.0038315472193062305	False	True	3.748872995376587
129	RBBP6	3.717742443084717	wasserstein	156.45700082025314	1.358716954551409	0.00724610174074769	0.0028254645876586437	False	True	3.717742443084717
130	MEF2C	3.703979730606079	wasserstein	-8.605451468220165	-0.129819980372257	0.022534748539328575	0.02465655654668808	False	True	3.703979730606079
131	CCNB1	3.6085948944091797	wasserstein	183.34717858251153	1.5025708364823793	0.005725086200982332	0.0020205199252814054	False	True	3.6085948944091797
132	LAMB2	3.5736243724823	wasserstein	27.490003351011147	0.3503841279957194	0.02074211835861206	0.016269603744149208	False	True	3.5736243724823
133	MMP14	3.5033023357391357	wasserstein	156.8112038925348	1.360708144201408	0.06861706078052521	0.026718873530626297	False	True	3.5033023357391357
134	MYOM3	3.467278003692627	wasserstein	-42.70204071052876	-0.8034443375456162	0.00477622402831912	0.00833576638251543	False	True	3.467278003692627
135	COL4A2	3.4490461349487305	wasserstein	27.464498588996346	0.3500954835903712	0.012824662029743195	0.010061359964311123	False	True	3.4490461349487305
136	BMP1	3.3820152282714844	wasserstein	59.64557700431644	0.6748725834289158	0.02744540013372898	0.017191456630825996	False	True	3.3820152282714844
137	PDGFA	3.2807703018188477	wasserstein	132.10610204560228	1.214784451432436	0.03589364513754845	0.015464326366782188	False	True	3.2807703018188477
138	CCNL1	3.2691280841827393	wasserstein	126.76956350766811	1.1812270178622633	0.010075441561639309	0.004443030804395676	False	True	3.2691280841827393
139	HYOU1	3.0714118480682373	wasserstein	105.03588757058169	1.035876447639197	0.017736190930008888	0.008650286123156548	False	True	3.0714118480682373
140	LOXL3	2.7558157444000244	wasserstein	193.1839564252065	1.5518061575084492	0.0024222664069384336	0.0008261933689936996	False	True	2.7558157444000244
