## Supplementary material for "Differential Analysis of Gene Spatial Organisation with Minkowski Functionals and Tensors": Supplementary_Data_2.csv

node_id	condition	condition_id	gene	gene_id	cluster	is_goi
0	Control_avg	0	ACTA1	0	1	False
1	Control_avg	0	ACTN2	1	0	False
2	Control_avg	0	ADAM15	2	2	False
3	Control_avg	0	ADAM19	3	2	False
4	Control_avg	0	ANKLE2	4	2	False
5	Control_avg	0	ATF6B	5	2	False
6	Control_avg	0	BAK1	6	2	False
7	Control_avg	0	BAX	7	2	False
8	Control_avg	0	BEX1	8	0	False
9	Control_avg	0	BGN	9	0	False
10	Control_avg	0	BMP1	10	2	False
11	Control_avg	0	BMP4	11	0	False
12	Control_avg	0	CASQ2	12	0	False
13	Control_avg	0	CCL2	13	0	False
14	Control_avg	0	CCNA1	14	0	True
15	Control_avg	0	CCNB1	15	0	False
16	Control_avg	0	CCND2	16	0	False
17	Control_avg	0	CCNL1	17	2	False
18	Control_avg	0	CD70	18	0	False
19	Control_avg	0	CDK1	19	0	False
20	Control_avg	0	CITED2	20	2	False
21	Control_avg	0	COL18A1	21	0	False
22	Control_avg	0	COL4A1	22	0	False
23	Control_avg	0	COL4A2	23	0	False
24	Control_avg	0	COL5A1	24	2	False
25	Control_avg	0	COL5A2	25	2	False
26	Control_avg	0	COL5A3	26	0	False
27	Control_avg	0	COL6A1	27	2	False
28	Control_avg	0	COL6A2	28	2	False
29	Control_avg	0	COL8A1	29	0	False
30	Control_avg	0	CXCL1	30	1	False
31	Control_avg	0	DBET	31	1	False
32	Control_avg	0	DCTN1	32	2	False
33	Control_avg	0	DNMT1	33	2	False
34	Control_avg	0	DNMT3B	34	0	False
35	Control_avg	0	DUXA	35	0	True
36	Control_avg	0	DUXAP8	36	0	False
37	Control_avg	0	DUXB	37	0	True
38	Control_avg	0	EIF2AK3	38	0	False
39	Control_avg	0	FADD	39	2	False
40	Control_avg	0	FAS	40	0	False
41	Control_avg	0	FN1	41	0	False
42	Control_avg	0	GDF15	42	0	False
43	Control_avg	0	GREM1	43	0	False
44	Control_avg	0	GSN	44	0	False
45	Control_avg	0	H3.Y	45	0	True
46	Control_avg	0	HOXA11	46	0	False
47	Control_avg	0	HSPA5	47	0	False
48	Control_avg	0	HSPA6	48	0	False
49	Control_avg	0	HSPB8	49	0	False
50	Control_avg	0	HYOU1	50	2	False
51	Control_avg	0	IFIT3	51	1	False
52	Control_avg	0	IFITM1	52	1	False
53	Control_avg	0	IFITM2	53	0	False
54	Control_avg	0	IGFBP3	54	2	False
55	Control_avg	0	ITGA10	55	0	False
56	Control_avg	0	ITGA11	56	2	False
57	Control_avg	0	KDM4E	57	0	True
58	Control_avg	0	KHDC1L	58	0	True
59	Control_avg	0	KLF17	59	1	True
60	Control_avg	0	KLHL41	60	0	False
61	Control_avg	0	LAMA5	61	0	False
62	Control_avg	0	LAMB1	62	2	False
63	Control_avg	0	LAMB2	63	2	False
64	Control_avg	0	LAMC1	64	2	False
65	Control_avg	0	LEUTX	65	0	True
66	Control_avg	0	LMOD2	66	1	False
67	Control_avg	0	LOX	67	0	False
68	Control_avg	0	LOXL1	68	2	False
69	Control_avg	0	LOXL2	69	2	False
70	Control_avg	0	LOXL3	70	0	False
71	Control_avg	0	LRATD1	71	1	False
72	Control_avg	0	LRIF1	72	2	False
73	Control_avg	0	MEF2C	73	0	False
74	Control_avg	0	MFAP4	74	0	False
75	Control_avg	0	MMP14	75	2	False
76	Control_avg	0	MMP19	76	2	False
77	Control_avg	0	MMP2	77	2	False
78	Control_avg	0	MSC	78	2	False
79	Control_avg	0	MTCH1	79	0	False
80	Control_avg	0	MYDGF	80	2	False
81	Control_avg	0	MYH3	81	1	False
82	Control_avg	0	MYH6	82	1	False
83	Control_avg	0	MYH7	83	1	False
84	Control_avg	0	MYH8	84	0	False
85	Control_avg	0	MYL2	85	1	False
86	Control_avg	0	MYL3	86	1	False
87	Control_avg	0	MYMX	87	0	False
88	Control_avg	0	MYOG	88	0	False
89	Control_avg	0	MYOM3	89	0	False
90	Control_avg	0	NCOA3	90	2	False
91	Control_avg	0	NEB	91	1	False
92	Control_avg	0	NKX2-5	92	0	False
93	Control_avg	0	NOG	93	2	False
94	Control_avg	0	PCOLCE	94	0	False
95	Control_avg	0	PDGFA	95	2	False
96	Control_avg	0	PNRC2	96	2	False
97	Control_avg	0	PRAMEF12	97	0	True
98	Control_avg	0	PRAMEF19	98	0	True
99	Control_avg	0	PRAMEF20	99	0	True
100	Control_avg	0	PRR15	100	0	False
101	Control_avg	0	PRR32	101	2	False
102	Control_avg	0	PTAR1	102	0	False
103	Control_avg	0	PTX3	103	1	False
104	Control_avg	0	RBBP6	104	2	False
105	Control_avg	0	RBP7	105	1	True
106	Control_avg	0	RFPL1	106	0	True
107	Control_avg	0	RFPL2	107	0	True
108	Control_avg	0	RFPL4B	108	0	True
109	Control_avg	0	RPN2	109	2	False
110	Control_avg	0	SEC31A	110	2	False
111	Control_avg	0	SERPINE1	111	1	False
112	Control_avg	0	SERPINE2	112	0	False
113	Control_avg	0	SLC14A1	113	1	False
114	Control_avg	0	SLC34A2	114	0	True
115	Control_avg	0	SLC38A1	115	2	True
116	Control_avg	0	SLC9A3R2	116	1	False
117	Control_avg	0	SMCHD1	117	2	False
118	Control_avg	0	SMPX	118	0	False
119	Control_avg	0	SOX4	119	0	False
120	Control_avg	0	SOX9	120	0	False
121	Control_avg	0	TAF11L11	121	0	True
122	Control_avg	0	TCAP	122	0	False
123	Control_avg	0	TGFB1	123	0	False
124	Control_avg	0	TGFBR1	124	2	False
125	Control_avg	0	TIMP3	125	1	False
126	Control_avg	0	TNNI2	126	1	False
127	Control_avg	0	TRIM72	127	0	False
128	Control_avg	0	TTN	128	0	False
129	Control_avg	0	TWIST1	129	0	False
130	Control_avg	0	VMO1	130	2	True
131	Control_avg	0	WFS1	131	0	False
132	Control_avg	0	WIPI1	132	0	False
133	Control_avg	0	XBP1	133	0	False
134	Control_avg	0	YIF1A	134	2	False
135	Control_avg	0	ZNF280A	135	0	True
136	Control_avg	0	ZNF296	136	1	True
137	Control_avg	0	ZNF596	137	0	True
138	Control_avg	0	ZNF705G	138	1	True
139	Control_avg	0	ZSCAN4	139	1	True
140	FSHD1_avg	1	ACTA1	0	1	False
141	FSHD1_avg	1	ACTN2	1	1	False
142	FSHD1_avg	1	ADAM15	2	2	False
143	FSHD1_avg	1	ADAM19	3	2	False
144	FSHD1_avg	1	ANKLE2	4	0	False
145	FSHD1_avg	1	ATF6B	5	2	False
146	FSHD1_avg	1	BAK1	6	2	False
147	FSHD1_avg	1	BAX	7	2	False
148	FSHD1_avg	1	BEX1	8	0	False
149	FSHD1_avg	1	BGN	9	1	False
150	FSHD1_avg	1	BMP1	10	2	False
151	FSHD1_avg	1	BMP4	11	3	False
152	FSHD1_avg	1	CASQ2	12	1	False
153	FSHD1_avg	1	CCL2	13	0	False
154	FSHD1_avg	1	CCNA1	14	3	True
155	FSHD1_avg	1	CCNB1	15	3	False
156	FSHD1_avg	1	CCND2	16	2	False
157	FSHD1_avg	1	CCNL1	17	1	False
158	FSHD1_avg	1	CD70	18	1	False
159	FSHD1_avg	1	CDK1	19	1	False
160	FSHD1_avg	1	CITED2	20	0	False
161	FSHD1_avg	1	COL18A1	21	2	False
162	FSHD1_avg	1	COL4A1	22	0	False
163	FSHD1_avg	1	COL4A2	23	0	False
164	FSHD1_avg	1	COL5A1	24	2	False
165	FSHD1_avg	1	COL5A2	25	2	False
166	FSHD1_avg	1	COL5A3	26	1	False
167	FSHD1_avg	1	COL6A1	27	2	False
168	FSHD1_avg	1	COL6A2	28	2	False
169	FSHD1_avg	1	COL8A1	29	1	False
170	FSHD1_avg	1	CXCL1	30	3	False
171	FSHD1_avg	1	DBET	31	1	False
172	FSHD1_avg	1	DCTN1	32	2	False
173	FSHD1_avg	1	DNMT1	33	0	False
174	FSHD1_avg	1	DNMT3B	34	1	False
175	FSHD1_avg	1	DUXA	35	3	True
176	FSHD1_avg	1	DUXAP8	36	0	False
177	FSHD1_avg	1	DUXB	37	3	True
178	FSHD1_avg	1	EIF2AK3	38	0	False
179	FSHD1_avg	1	FADD	39	2	False
180	FSHD1_avg	1	FAS	40	2	False
181	FSHD1_avg	1	FN1	41	0	False
182	FSHD1_avg	1	GDF15	42	1	False
183	FSHD1_avg	1	GREM1	43	0	False
184	FSHD1_avg	1	GSN	44	2	False
185	FSHD1_avg	1	H3.Y	45	3	True
186	FSHD1_avg	1	HOXA11	46	0	False
187	FSHD1_avg	1	HSPA5	47	1	False
188	FSHD1_avg	1	HSPA6	48	3	False
189	FSHD1_avg	1	HSPB8	49	1	False
190	FSHD1_avg	1	HYOU1	50	0	False
191	FSHD1_avg	1	IFIT3	51	1	False
192	FSHD1_avg	1	IFITM1	52	1	False
193	FSHD1_avg	1	IFITM2	53	0	False
194	FSHD1_avg	1	IGFBP3	54	0	False
195	FSHD1_avg	1	ITGA10	55	0	False
196	FSHD1_avg	1	ITGA11	56	0	False
197	FSHD1_avg	1	KDM4E	57	3	True
198	FSHD1_avg	1	KHDC1L	58	3	True
199	FSHD1_avg	1	KLF17	59	3	True
200	FSHD1_avg	1	KLHL41	60	0	False
201	FSHD1_avg	1	LAMA5	61	1	False
202	FSHD1_avg	1	LAMB1	62	2	False
203	FSHD1_avg	1	LAMB2	63	2	False
204	FSHD1_avg	1	LAMC1	64	2	False
205	FSHD1_avg	1	LEUTX	65	3	True
206	FSHD1_avg	1	LMOD2	66	3	False
207	FSHD1_avg	1	LOX	67	0	False
208	FSHD1_avg	1	LOXL1	68	2	False
209	FSHD1_avg	1	LOXL2	69	2	False
210	FSHD1_avg	1	LOXL3	70	2	False
211	FSHD1_avg	1	LRATD1	71	3	False
212	FSHD1_avg	1	LRIF1	72	0	False
213	FSHD1_avg	1	MEF2C	73	0	False
214	FSHD1_avg	1	MFAP4	74	0	False
215	FSHD1_avg	1	MMP14	75	0	False
216	FSHD1_avg	1	MMP19	76	2	False
217	FSHD1_avg	1	MMP2	77	2	False
218	FSHD1_avg	1	MSC	78	0	False
219	FSHD1_avg	1	MTCH1	79	0	False
220	FSHD1_avg	1	MYDGF	80	0	False
221	FSHD1_avg	1	MYH3	81	1	False
222	FSHD1_avg	1	MYH6	82	1	False
223	FSHD1_avg	1	MYH7	83	1	False
224	FSHD1_avg	1	MYH8	84	1	False
225	FSHD1_avg	1	MYL2	85	3	False
226	FSHD1_avg	1	MYL3	86	1	False
227	FSHD1_avg	1	MYMX	87	1	False
228	FSHD1_avg	1	MYOG	88	0	False
229	FSHD1_avg	1	MYOM3	89	1	False
230	FSHD1_avg	1	NCOA3	90	1	False
231	FSHD1_avg	1	NEB	91	1	False
232	FSHD1_avg	1	NKX2-5	92	0	False
233	FSHD1_avg	1	NOG	93	0	False
234	FSHD1_avg	1	PCOLCE	94	0	False
235	FSHD1_avg	1	PDGFA	95	0	False
236	FSHD1_avg	1	PNRC2	96	0	False
237	FSHD1_avg	1	PRAMEF12	97	3	True
238	FSHD1_avg	1	PRAMEF19	98	3	True
239	FSHD1_avg	1	PRAMEF20	99	3	True
240	FSHD1_avg	1	PRR15	100	1	False
241	FSHD1_avg	1	PRR32	101	2	False
242	FSHD1_avg	1	PTAR1	102	1	False
243	FSHD1_avg	1	PTX3	103	1	False
244	FSHD1_avg	1	RBBP6	104	1	False
245	FSHD1_avg	1	RBP7	105	3	True
246	FSHD1_avg	1	RFPL1	106	3	True
247	FSHD1_avg	1	RFPL2	107	3	True
248	FSHD1_avg	1	RFPL4B	108	3	True
249	FSHD1_avg	1	RPN2	109	0	False
250	FSHD1_avg	1	SEC31A	110	2	False
251	FSHD1_avg	1	SERPINE1	111	1	False
252	FSHD1_avg	1	SERPINE2	112	0	False
253	FSHD1_avg	1	SLC14A1	113	3	False
254	FSHD1_avg	1	SLC34A2	114	3	True
255	FSHD1_avg	1	SLC38A1	115	1	True
256	FSHD1_avg	1	SLC9A3R2	116	0	False
257	FSHD1_avg	1	SMCHD1	117	0	False
258	FSHD1_avg	1	SMPX	118	1	False
259	FSHD1_avg	1	SOX4	119	1	False
260	FSHD1_avg	1	SOX9	120	1	False
261	FSHD1_avg	1	TAF11L11	121	3	True
262	FSHD1_avg	1	TCAP	122	0	False
263	FSHD1_avg	1	TGFB1	123	0	False
264	FSHD1_avg	1	TGFBR1	124	2	False
265	FSHD1_avg	1	TIMP3	125	1	False
266	FSHD1_avg	1	TNNI2	126	3	False
267	FSHD1_avg	1	TRIM72	127	0	False
268	FSHD1_avg	1	TTN	128	1	False
269	FSHD1_avg	1	TWIST1	129	1	False
270	FSHD1_avg	1	VMO1	130	3	True
271	FSHD1_avg	1	WFS1	131	1	False
272	FSHD1_avg	1	WIPI1	132	2	False
273	FSHD1_avg	1	XBP1	133	0	False
274	FSHD1_avg	1	YIF1A	134	2	False
275	FSHD1_avg	1	ZNF280A	135	3	True
276	FSHD1_avg	1	ZNF296	136	3	True
277	FSHD1_avg	1	ZNF596	137	0	True
278	FSHD1_avg	1	ZNF705G	138	3	True
279	FSHD1_avg	1	ZSCAN4	139	3	True
280	DEL5_avg	2	ACTA1	0	1	False
281	DEL5_avg	2	ACTN2	1	1	False
282	DEL5_avg	2	ADAM15	2	2	False
283	DEL5_avg	2	ADAM19	3	0	False
284	DEL5_avg	2	ANKLE2	4	0	False
285	DEL5_avg	2	ATF6B	5	2	False
286	DEL5_avg	2	BAK1	6	0	False
287	DEL5_avg	2	BAX	7	0	False
288	DEL5_avg	2	BEX1	8	0	False
289	DEL5_avg	2	BGN	9	1	False
290	DEL5_avg	2	BMP1	10	2	False
291	DEL5_avg	2	BMP4	11	3	False
292	DEL5_avg	2	CASQ2	12	0	False
293	DEL5_avg	2	CCL2	13	0	False
294	DEL5_avg	2	CCNA1	14	3	True
295	DEL5_avg	2	CCNB1	15	1	False
296	DEL5_avg	2	CCND2	16	0	False
297	DEL5_avg	2	CCNL1	17	1	False
298	DEL5_avg	2	CD70	18	0	False
299	DEL5_avg	2	CDK1	19	3	False
300	DEL5_avg	2	CITED2	20	2	False
301	DEL5_avg	2	COL18A1	21	1	False
302	DEL5_avg	2	COL4A1	22	0	False
303	DEL5_avg	2	COL4A2	23	0	False
304	DEL5_avg	2	COL5A1	24	2	False
305	DEL5_avg	2	COL5A2	25	2	False
306	DEL5_avg	2	COL5A3	26	1	False
307	DEL5_avg	2	COL6A1	27	0	False
308	DEL5_avg	2	COL6A2	28	0	False
309	DEL5_avg	2	COL8A1	29	2	False
310	DEL5_avg	2	CXCL1	30	1	False
311	DEL5_avg	2	DBET	31	1	False
312	DEL5_avg	2	DCTN1	32	2	False
313	DEL5_avg	2	DNMT1	33	0	False
314	DEL5_avg	2	DNMT3B	34	1	False
315	DEL5_avg	2	DUXA	35	3	True
316	DEL5_avg	2	DUXAP8	36	0	False
317	DEL5_avg	2	DUXB	37	3	True
318	DEL5_avg	2	EIF2AK3	38	0	False
319	DEL5_avg	2	FADD	39	2	False
320	DEL5_avg	2	FAS	40	1	False
321	DEL5_avg	2	FN1	41	0	False
322	DEL5_avg	2	GDF15	42	1	False
323	DEL5_avg	2	GREM1	43	0	False
324	DEL5_avg	2	GSN	44	2	False
325	DEL5_avg	2	H3.Y	45	3	True
326	DEL5_avg	2	HOXA11	46	0	False
327	DEL5_avg	2	HSPA5	47	0	False
328	DEL5_avg	2	HSPA6	48	1	False
329	DEL5_avg	2	HSPB8	49	0	False
330	DEL5_avg	2	HYOU1	50	0	False
331	DEL5_avg	2	IFIT3	51	1	False
332	DEL5_avg	2	IFITM1	52	0	False
333	DEL5_avg	2	IFITM2	53	2	False
334	DEL5_avg	2	IGFBP3	54	0	False
335	DEL5_avg	2	ITGA10	55	0	False
336	DEL5_avg	2	ITGA11	56	2	False
337	DEL5_avg	2	KDM4E	57	3	True
338	DEL5_avg	2	KHDC1L	58	3	True
339	DEL5_avg	2	KLF17	59	3	True
340	DEL5_avg	2	KLHL41	60	1	False
341	DEL5_avg	2	LAMA5	61	1	False
342	DEL5_avg	2	LAMB1	62	0	False
343	DEL5_avg	2	LAMB2	63	2	False
344	DEL5_avg	2	LAMC1	64	2	False
345	DEL5_avg	2	LEUTX	65	3	True
346	DEL5_avg	2	LMOD2	66	1	False
347	DEL5_avg	2	LOX	67	0	False
348	DEL5_avg	2	LOXL1	68	2	False
349	DEL5_avg	2	LOXL2	69	0	False
350	DEL5_avg	2	LOXL3	70	2	False
351	DEL5_avg	2	LRATD1	71	1	False
352	DEL5_avg	2	LRIF1	72	0	False
353	DEL5_avg	2	MEF2C	73	0	False
354	DEL5_avg	2	MFAP4	74	0	False
355	DEL5_avg	2	MMP14	75	0	False
356	DEL5_avg	2	MMP19	76	0	False
357	DEL5_avg	2	MMP2	77	2	False
358	DEL5_avg	2	MSC	78	0	False
359	DEL5_avg	2	MTCH1	79	0	False
360	DEL5_avg	2	MYDGF	80	0	False
361	DEL5_avg	2	MYH3	81	0	False
362	DEL5_avg	2	MYH6	82	0	False
363	DEL5_avg	2	MYH7	83	1	False
364	DEL5_avg	2	MYH8	84	1	False
365	DEL5_avg	2	MYL2	85	1	False
366	DEL5_avg	2	MYL3	86	1	False
367	DEL5_avg	2	MYMX	87	1	False
368	DEL5_avg	2	MYOG	88	0	False
369	DEL5_avg	2	MYOM3	89	0	False
370	DEL5_avg	2	NCOA3	90	1	False
371	DEL5_avg	2	NEB	91	1	False
372	DEL5_avg	2	NKX2-5	92	0	False
373	DEL5_avg	2	NOG	93	0	False
374	DEL5_avg	2	PCOLCE	94	0	False
375	DEL5_avg	2	PDGFA	95	0	False
376	DEL5_avg	2	PNRC2	96	1	False
377	DEL5_avg	2	PRAMEF12	97	3	True
378	DEL5_avg	2	PRAMEF19	98	3	True
379	DEL5_avg	2	PRAMEF20	99	3	True
380	DEL5_avg	2	PRR15	100	1	False
381	DEL5_avg	2	PRR32	101	0	False
382	DEL5_avg	2	PTAR1	102	1	False
383	DEL5_avg	2	PTX3	103	1	False
384	DEL5_avg	2	RBBP6	104	1	False
385	DEL5_avg	2	RBP7	105	3	True
386	DEL5_avg	2	RFPL1	106	1	True
387	DEL5_avg	2	RFPL2	107	1	True
388	DEL5_avg	2	RFPL4B	108	3	True
389	DEL5_avg	2	RPN2	109	1	False
390	DEL5_avg	2	SEC31A	110	2	False
391	DEL5_avg	2	SERPINE1	111	1	False
392	DEL5_avg	2	SERPINE2	112	1	False
393	DEL5_avg	2	SLC14A1	113	1	False
394	DEL5_avg	2	SLC34A2	114	3	True
395	DEL5_avg	2	SLC38A1	115	1	True
396	DEL5_avg	2	SLC9A3R2	116	2	False
397	DEL5_avg	2	SMCHD1	117	0	False
398	DEL5_avg	2	SMPX	118	1	False
399	DEL5_avg	2	SOX4	119	1	False
400	DEL5_avg	2	SOX9	120	1	False
401	DEL5_avg	2	TAF11L11	121	3	True
402	DEL5_avg	2	TCAP	122	0	False
403	DEL5_avg	2	TGFB1	123	0	False
404	DEL5_avg	2	TGFBR1	124	2	False
405	DEL5_avg	2	TIMP3	125	1	False
406	DEL5_avg	2	TNNI2	126	1	False
407	DEL5_avg	2	TRIM72	127	0	False
408	DEL5_avg	2	TTN	128	1	False
409	DEL5_avg	2	TWIST1	129	1	False
410	DEL5_avg	2	VMO1	130	3	True
411	DEL5_avg	2	WFS1	131	0	False
412	DEL5_avg	2	WIPI1	132	2	False
413	DEL5_avg	2	XBP1	133	0	False
414	DEL5_avg	2	YIF1A	134	2	False
415	DEL5_avg	2	ZNF280A	135	3	True
416	DEL5_avg	2	ZNF296	136	3	True
417	DEL5_avg	2	ZNF596	137	0	True
418	DEL5_avg	2	ZNF705G	138	1	True
419	DEL5_avg	2	ZSCAN4	139	3	True
